# Hayai-Annotation Plants: an ultra-fast and comprehensive gene annotation system in plants

**DOI:** 10.1101/473488

**Authors:** Andrea Ghelfi, Kenta Shirasawa, Hideki Hirakawa, Sachiko Isobe

## Abstract

Hayai-Annotation Plants is a browser-based interface for an ultra-fast and accurate gene annotation system for plant species using R. The pipeline combines the sequence-similarity searches, using USEARCH against UniProtKB (taxonomy Embryophyta), with a functional annotation step. Hayai-Annotation Plants provides five layers of annotation: 1) gene name; 2) gene ontology terms consisting of its three main domains (Biological Process, Molecular Function, and Cellular Component); 3) enzyme commission number; 4) protein existence level; 5) and evidence type. In regard to speed and accuracy, Hayai-Annotation Plants annotated *Arabidopsis thaliana* (Araport11, representative peptide sequences) within five minutes with an accuracy of 96.4 %.

**Availability and Implementation:** The software is implemented in R and runs on Macintosh and Linux systems. It is freely available at https://github.com/kdri-genomics/Hayai-Annotation-Plants under the GPLv3 license.
