## Supplementary material for "Hayai-Annotation Plants: an ultra-fast and comprehensive gene annotation system in plants": EC_counts.csv

EC	Counts
2.7.11.1	518
2.3.2.27	251
2.4.1.-	248
3.1.1.-	167
3.1.3.16	109
1.14.-.-	108
2.7.11.-	95
3.6.4.13	88
3.4.21.-	84
1.1.1.-	75
1.11.1.7	74
2.1.1.-	73
3.1.1.11	65
5.2.1.8	59
2.5.1.18	54
3.1.-.-	46
3.4.16.-	46
2.3.1.-	44
3.4.22.-	43
3.2.1.21	42
2.3.2.31	36
3.6.4.12	36
2.3.2.23	34
3.4.19.12	33
2.4.1.207	31
1.14.11.-	30
2.1.1.43	30
3.1.3.-	30
3.4.24.-	30
3.4.23.-	26
3.6.4.-	26
4.2.2.2	26
3.1.3.2	25
3.2.1.4	25
3.6.1.3	25
2.3.1.225	24
6.2.1.-	24
3.4.25.1	23
2.3.2.-	22
2.3.1.199	21
2.7.11.24	21
3.2.1.39	21
2.4.2.-	20
1.6.5.-	19
3.1.13.4	19
2.7.7.6	18
3.1.1.1	18
3.2.1.23	18
3.6.1.-	18
1.10.3.2	17
3.6.5.-	17
5.4.99.-	17
1.-.-.-	16
2.8.2.-	16
4.2.3.-	16
3.2.1.26	15
3.6.3.44	15
3.6.3.8	15
2.7.1.40	14
1.14.11.2	13
2.3.1.48	13
2.4.-.-	13
3.1.3.48	13
3.6.1.1	13
4.2.1.1	13
2.3.1.75	12
2.4.1.34	12
2.7.11.23	12
2.7.1.67	12
2.7.7.7	12
3.1.4.4	12
3.1.4.46	12
3.5.1.98	12
3.6.3.1	12
5.3.4.1	12
1.1.1.195	11
1.14.13.-	11
1.3.1.-	11
1.8.-.-	11
2.4.1.15	11
2.5.1.29	11
2.7.1.68	11
3.1.2.-	11
3.1.26.-	11
3.6.3.6	11
5.99.1.3	11
6.3.2.-	11
1.11.1.15	10
1.14.13.168	10
1.14.19.-	10
1.6.3.-	10
1.6.5.3	10
2.4.1.12	10
2.7.11.25	10
2.7.12.2	10
3.1.3.12	10
1.2.1.84	9
1.8.4.12	9
2.1.1.37	9
2.4.1.91	9
2.5.1.-	9
2.6.1.-	9
2.7.4.3	9
3.1.4.11	9
3.2.1.14	9
3.2.1.2	9
3.4.-.-	9
3.6.3.14	9
6.2.1.3	9
1.1.1.1	8
1.1.1.37	8
1.15.1.1	8
1.16.1.7	8
1.2.1.3	8
2.3.1.15	8
2.4.1.123	8
2.4.99.18	8
2.7.13.3	8
3.2.1.-	8
3.2.1.15	8
3.2.2.n1	8
3.5.1.-	8
3.6.-.-	8
4.1.2.13	8
4.4.1.14	8
1.11.1.11	7
1.1.3.8	7
1.14.11.13	7
1.14.19.2	7
1.3.1.74	7
1.3.3.6	7
1.4.3.-	7
1.5.99.12	7
1.6.5.9	7
2.1.2.1	7
2.3.2.26	7
2.4.1.32	7
2.7.1.107	7
2.7.1.11	7
2.7.1.4	7
3.1.3.86	7
3.2.1.78	7
3.2.2.-	7
3.4.11.18	7
3.5.4.5	7
3.6.1.5	7
3.6.4.3	7
4.1.1.39	7
4.1.3.27	7
4.2.99.18	7
5.1.3.15	7
1.10.3.11	6
1.11.1.9	6
1.11.2.3	6
1.1.1.49	6
1.14.14.17	6
1.16.3.1	6
1.2.4.1	6
1.6.99.3	6
2.3.1.51	6
2.4.1.13	6
2.5.1.112	6
2.5.1.47	6
2.7.-.-	6
2.7.1.1	6
2.7.4.14	6
2.7.7.-	6
2.7.7.48	6
3.1.1.32	6
3.1.3.7	6
3.2.1.8	6
3.4.19.-	6
3.4.21.92	6
4.1.1.35	6
4.2.1.91	6
5.1.3.5	6
5.1.3.6	6
6.3.1.2	6
1.1.1.22	5
1.1.1.41	5
1.13.11.20	5
1.13.11.51	5
1.13.11.54	5
1.1.3.15	5
1.14.17.4	5
1.14.18.9	5
1.14.20.6	5
1.3.5.1	5
1.6.5.4	5
1.8.4.11	5
2.1.1.319	5
2.3.1.30	5
2.3.3.16	5
2.3.3.8	5
2.4.1.82	5
2.4.2.39	5
2.6.1.1	5
2.6.1.44	5
2.7.10.2	5
2.7.1.158	5
2.7.1.48	5
2.7.2.4	5
2.7.4.6	5
2.7.6.1	5
2.7.7.27	5
2.7.7.41	5
2.7.8.-	5
3.-.-.-	5
3.1.11.-	5
3.1.13.-	5
3.1.1.31	5
3.1.26.5	5
3.4.21.89	5
3.6.1.22	5
4.1.1.15	5
4.1.1.31	5
4.2.1.20	5
5.3.3.8	5
5.4.99.30	5
5.99.1.2	5
6.3.4.2	5
6.5.1.1	5
1.1.1.31	4
1.1.1.40	4
1.1.1.8	4
1.13.11.12	4
1.1.3.20	4
1.13.99.1	4
1.14.11.15	4
1.14.13.237	4
1.14.14.1	4
1.14.14.137	4
1.14.19.41	4
1.16.5.1	4
1.18.1.2	4
1.2.1.12	4
1.2.1.70	4
1.2.3.7	4
1.2.4.4	4
1.6.5.2	4
1.8.1.4	4
2.3.1.12	4
2.4.1.14	4
2.4.1.21	4
2.4.2.30	4
2.4.2.7	4
2.5.1.43	4
2.5.1.6	4
2.5.1.60	4
2.6.1.42	4
2.7.10.1	4
2.7.1.150	4
2.7.1.159	4
2.7.12.1	4
2.7.1.25	4
2.7.6.5	4
2.7.7.19	4
2.7.7.4	4
2.7.7.9	4
3.1.1.3	4
3.1.1.4	4
3.1.2.6	4
3.1.26.11	4
3.1.30.1	4
3.1.3.24	4
3.2.1.22	4
3.2.1.45	4
3.2.1.55	4
3.4.21.53	4
3.4.22.34	4
3.5.1.108	4
3.5.4.9	4
3.6.1.9	4
3.6.3.5	4
4.1.1.1	4
4.1.1.50	4
4.2.1.33	4
4.3.1.24	4
4.3.3.6	4
4.4.1.5	4
5.1.3.2	4
5.3.1.6	4
5.3.99.6	4
6.1.1.22	4
6.2.1.12	4
6.6.1.1	4
1.10.3.3	3
1.11.1.6	3
1.1.1.170	3
1.1.1.42	3
1.1.1.44	3
1.1.1.85	3
1.1.1.95	3
1.14.14.18	3
1.14.99.-	3
1.17.4.1	3
1.2.1.13	3
1.3.1.33	3
1.4.1.3	3
1.4.3.21	3
1.8.1.9	3
1.8.3.2	3
1.8.4.9	3
1.97.1.12	3
2.1.1.10	3
2.1.1.104	3
2.1.1.112	3
2.1.1.14	3
2.1.1.216	3
2.1.2.11	3
2.3.1.16	3
2.3.1.181	3
2.3.1.41	3
2.3.1.50	3
2.4.1.18	3
2.4.1.198	3
2.4.1.46	3
2.4.2.14	3
2.4.2.58	3
2.5.1.54	3
2.5.1.85	3
2.6.1.88	3
2.6.1.99	3
2.7.1.32	3
2.7.2.3	3
2.7.4.8	3
2.7.7.13	3
2.8.1.8	3
3.1.1.n2	3
3.1.22.-	3
3.1.2.4	3
3.1.27.1	3
3.1.3.18	3
3.1.3.56	3
3.1.3.67	3
3.1.4.-	3
3.2.-.-	3
3.2.1.1	3
3.2.1.147	3
3.2.1.24	3
3.2.1.51	3
3.2.1.52	3
3.2.1.67	3
3.4.11.5	3
3.4.19.13	3
3.4.19.16	3
3.4.19.5	3
3.4.19.9	3
3.4.21.102	3
3.4.24.64	3
3.5.1.19	3
3.5.1.23	3
3.5.4.33	3
3.5.5.1	3
3.6.2.1	3
3.6.3.-	3
3.6.3.54	3
3.6.5.2	3
3.6.5.5	3
4.1.1.37	3
4.1.1.65	3
4.1.2.25	3
4.1.3.17	3
4.2.1.-	3
4.2.1.11	3
4.2.1.3	3
4.3.2.9	3
4.4.1.9	3
5.1.3.-	3
5.1.3.1	3
5.3.1.24	3
5.4.2.2	3
5.4.99.5	3
5.5.1.4	3
5.5.1.6	3
6.1.1.1	3
6.1.1.12	3
6.1.1.14	3
6.1.1.16	3
6.1.1.20	3
6.1.1.3	3
6.2.1.45	3
6.2.1.5	3
6.3.2.17	3
6.3.5.4	3
6.4.1.2	3
1.1.-.-	2
1.10.2.2	2
1.10.3.9	2
1.1.1.102	2
1.11.1.12	2
1.1.1.146	2
1.1.1.205	2
1.1.1.271	2
1.1.1.294	2
1.1.1.34	2
1.1.1.39	2
1.1.1.81	2
1.1.1.n11	2
1.13.11.58	2
1.14.13.125	2
1.14.14.107	2
1.14.14.147	2
1.14.14.42	2
1.14.14.48	2
1.14.14.80	2
1.14.15.24	2
1.14.18.5	2
1.14.18.7	2
1.14.19.20	2
1.14.19.29	2
1.14.19.35	2
1.17.1.4	2
1.17.1.8	2
1.18.1.-	2
1.2.1.44	2
1.2.1.8	2
1.23.1.3	2
1.3.1.34	2
1.3.1.42	2
1.3.1.78	2
1.3.3.3	2
1.3.3.4	2
1.4.4.2	2
1.4.7.1	2
1.5.1.20	2
1.5.3.-	2
1.5.3.16	2
1.5.5.2	2
1.6.2.2	2
1.6.2.4	2
1.7.1.1	2
1.8.1.7	2
1.8.1.8	2
1.8.4.-	2
2.1.-.-	2
2.1.1.100	2
2.1.1.103	2
2.1.1.143	2
2.1.1.220	2
2.1.1.228	2
2.1.1.320	2
2.1.1.325	2
2.1.1.45	2
2.1.1.56	2
2.1.1.77	2
2.1.1.9	2
2.1.3.15	2
2.2.1.1	2
2.3.1.1	2
2.3.1.103	2
2.3.1.158	2
2.3.1.198	2
2.3.1.20	2
2.3.1.234	2
2.3.1.25	2
2.3.1.61	2
2.3.1.9	2
2.3.1.n7	2
2.3.2.15	2
2.3.2.8	2
2.3.3.13	2
2.3.3.17	2
2.4.1.1	2
2.4.1.121	2
2.4.1.126	2
2.4.1.173	2
2.4.1.237	2
2.4.1.241	2
2.4.1.25	2
2.4.1.255	2
2.4.2.17	2
2.5.1.10	2
2.5.1.108	2
2.5.1.16	2
2.5.1.19	2
2.5.1.48	2
2.5.1.55	2
2.5.1.59	2
2.5.1.75	2
2.6.1.2	2
2.6.1.52	2
2.6.1.9	2
2.7.1.-	2
2.7.11.22	2
2.7.1.151	2
2.7.1.20	2
2.7.1.21	2
2.7.1.33	2
2.7.1.43	2
2.7.1.71	2
2.7.1.86	2
2.7.1.90	2
2.7.1.91	2
2.7.2.11	2
2.7.4.24	2
2.7.4.27	2
2.7.6.2	2
2.7.6.3	2
2.7.7.15	2
2.7.7.2	2
2.7.7.52	2
2.7.7.69	2
2.7.7.79	2
2.7.7.8	2
2.7.8.11	2
2.7.8.2	2
2.7.8.5	2
2.7.9.4	2
2.8.1.1	2
2.8.1.2	2
2.8.2.38	2
3.1.1.14	2
3.1.1.29	2
3.1.1.96	2
3.1.2.14	2
3.1.27.-	2
3.1.31.-	2
3.1.3.11	2
3.1.3.21	2
3.1.3.3	2
3.1.3.4	2
3.1.3.93	2
3.1.3.95	2
3.1.4.3	2
3.2.1.113	2
3.2.1.143	2
3.2.1.151	2
3.2.1.177	2
3.2.1.68	2
3.2.1.80	2
3.2.1.96	2
3.2.2.3	2
3.2.2.9	2
3.3.1.1	2
3.3.2.9	2
3.4.11.-	2
3.4.11.9	2
3.4.14.10	2
3.4.17.21	2
3.4.22.16	2
3.4.24.70	2
3.5.-.-	2
3.5.1.10	2
3.5.1.127	2
3.5.1.4	2
3.5.1.88	2
3.5.3.11	2
3.5.99.2	2
3.6.1.34	2
3.6.1.7	2
3.6.4.6	2
3.6.5.n1	2
3.7.1.5	2
4.1.1.19	2
4.1.1.20	2
4.1.1.25	2
4.1.1.33	2
4.1.1.36	2
4.1.2.10	2
4.1.2.48	2
4.1.99.12	2
4.2.1.134	2
4.2.1.17	2
4.2.1.19	2
4.2.1.2	2
4.2.1.24	2
4.2.1.47	2
4.2.1.96	2
4.2.3.1	2
4.2.3.108	2
4.2.3.15	2
4.2.3.40	2
4.2.3.46	2
4.2.99.-	2
4.3.2.2	2
4.3.3.2	2
4.3.3.7	2
4.4.1.-	2
4.4.1.15	2
4.6.1.16	2
4.99.1.1	2
5.1.3.3	2
5.3.1.1	2
5.3.1.8	2
5.3.1.9	2
5.3.3.2	2
5.4.2.12	2
5.4.3.8	2
5.4.4.2	2
5.4.99.41	2
6.1.1.10	2
6.1.1.11	2
6.1.1.15	2
6.1.1.17	2
6.1.1.19	2
6.1.1.2	2
6.1.1.21	2
6.1.1.4	2
6.1.1.5	2
6.1.1.6	2
6.1.1.7	2
6.1.1.9	2
6.2.1.2	2
6.3.2.5	2
6.3.4.21	2
6.3.4.3	2
6.3.5.-	2
6.3.5.5	2
6.4.1.4	2
1.10.9.1	1
1.1.1.100	1
1.1.1.14	1
1.1.1.169	1
1.1.1.208	1
1.1.1.23	1
1.1.1.234	1
1.1.1.267	1
1.1.1.27	1
1.1.1.284	1
1.1.1.288	1
1.1.1.29	1
1.1.1.3	1
1.1.1.316	1
1.1.1.330	1
1.1.1.65	1
1.1.1.82	1
1.1.1.86	1
1.1.2.4	1
1.13.11.-	1
1.13.11.18	1
1.13.11.27	1
1.13.11.5	1
1.13.11.68	1
1.1.4.-	1
1.14.11.18	1
1.14.11.33	1
1.14.11.9	1
1.14.13.122	1
1.14.13.39	1
1.14.13.81	1
1.14.14.130	1
1.14.14.154	1
1.14.14.40	1
1.14.14.43	1
1.14.14.45	1
1.14.14.49	1
1.14.14.82	1
1.14.14.86	1
1.14.14.91	1
1.14.15.17	1
1.14.15.21	1
1.14.15.7	1
1.14.19.17	1
1.14.19.23	1
1.14.19.25	1
1.14.19.42	1
1.14.19.43	1
1.14.19.52	1
1.14.19.6	1
1.14.20.4	1
1.14.99.29	1
1.14.99.45	1
1.14.99.n4	1
1.1.5.3	1
1.17.1.9	1
1.17.7.1	1
1.17.7.2	1
1.17.7.4	1
1.18.1.6	1
1.1.99.2	1
1.1.99.39	1
1.20.4.1	1
1.21.-.-	1
1.2.1.11	1
1.2.1.24	1
1.2.1.27	1
1.2.1.38	1
1.2.1.88	1
1.2.1.9	1
1.2.3.1	1
1.23.1.-	1
1.23.5.1	1
1.2.4.2	1
1.3.1.104	1
1.3.1.2	1
1.3.1.21	1
1.3.1.22	1
1.3.1.3	1
1.3.1.70	1
1.3.1.72	1
1.3.1.75	1
1.3.1.77	1
1.3.1.83	1
1.3.1.9	1
1.3.1.93	1
1.3.1.94	1
1.3.2.3	1
1.3.5.2	1
1.3.5.5	1
1.3.5.6	1
1.3.7.12	1
1.3.7.4	1
1.3.8.4	1
1.3.99.-	1
1.3.99.6	1
1.4.1.14	1
1.4.3.16	1
1.4.3.5	1
1.5.1.2	1
1.5.1.9	1
1.5.3.1	1
1.5.3.17	1
1.5.5.1	1
1.7.3.3	1
1.7.7.1	1
1.8.3.1	1
1.8.3.6	1
1.8.7.1	1
1.8.7.2	1
1.9.3.1	1
2.1.1.107	1
2.1.1.11	1
2.1.1.12	1
2.1.1.141	1
2.1.1.201	1
2.1.1.204	1
2.1.1.205	1
2.1.1.229	1
2.1.1.233	1
2.1.1.259	1
2.1.1.274	1
2.1.1.275	1
2.1.1.276	1
2.1.1.278	1
2.1.1.295	1
2.1.1.309	1
2.1.1.314	1
2.1.1.329	1
2.1.1.33	1
2.1.1.4	1
2.1.1.41	1
2.1.1.62	1
2.1.1.64	1
2.1.1.68	1
2.1.1.71	1
2.1.1.95	1
2.1.1.n4	1
2.1.1.n8	1
2.1.2.10	1
2.1.2.2	1
2.1.3.2	1
2.1.3.3	1
2.2.1.6	1
2.2.1.7	1
2.3.1.129	1
2.3.1.133	1
2.3.1.168	1
2.3.1.180	1
2.3.1.188	1
2.3.1.195	1
2.3.1.248	1
2.3.1.249	1
2.3.1.254	1
2.3.1.255	1
2.3.1.256	1
2.3.1.35	1
2.3.1.39	1
2.3.1.4	1
2.3.1.47	1
2.3.1.64	1
2.3.1.74	1
2.3.1.91	1
2.3.1.92	1
2.3.1.97	1
2.3.2.5	1
2.3.3.10	1
2.3.3.9	1
2.4.1.101	1
2.4.1.120	1
2.4.1.131	1
2.4.1.143	1
2.4.1.159	1
2.4.1.17	1
2.4.1.182	1
2.4.1.184	1
2.4.1.195	1
2.4.1.214	1
2.4.1.218	1
2.4.1.242	1
2.4.1.256	1
2.4.1.258	1
2.4.1.260	1
2.4.1.261	1
2.4.1.265	1
2.4.1.267	1
2.4.1.43	1
2.4.1.83	1
2.4.2.18	1
2.4.2.19	1
2.4.2.38	1
2.4.2.41	1
2.4.2.51	1
2.4.2.8	1
2.4.2.9	1
2.4.99.13	1
2.5.1.114	1
2.5.1.115	1
2.5.1.117	1
2.5.1.130	1
2.5.1.21	1
2.5.1.22	1
2.5.1.27	1
2.5.1.32	1
2.5.1.39	1
2.5.1.46	1
2.5.1.61	1
2.5.1.62	1
2.5.1.72	1
2.5.1.78	1
2.5.1.79	1
2.5.1.87	1
2.6.1.11	1
2.6.1.13	1
2.6.1.5	1
2.6.1.51	1
2.6.1.79	1
2.6.1.83	1
2.6.1.85	1
2.6.1.96	1
2.7.10.-	1
2.7.1.100	1
2.7.1.108	1
2.7.1.12	1
2.7.11.2	1
2.7.1.130	1
2.7.1.137	1
2.7.1.138	1
2.7.1.148	1
2.7.1.15	1
2.7.1.17	1
2.7.1.182	1
2.7.1.19	1
2.7.1.216	1
2.7.1.23	1
2.7.1.24	1
2.7.1.30	1
2.7.1.31	1
2.7.1.35	1
2.7.1.36	1
2.7.1.39	1
2.7.1.44	1
2.7.1.46	1
2.7.1.47	1
2.7.1.49	1
2.7.1.50	1
2.7.1.6	1
2.7.1.64	1
2.7.1.82	1
2.7.2.8	1
2.7.4.-	1
2.7.4.2	1
2.7.4.26	1
2.7.4.9	1
2.7.7.14	1
2.7.7.3	1
2.7.7.30	1
2.7.7.38	1
2.7.7.49	1
2.7.7.60	1
2.7.7.64	1
2.7.7.75	1
2.7.7.83	1
2.7.8.23	1
2.7.8.41	1
2.7.8.8	1
2.7.9.1	1
2.7.9.5	1
2.8.1.11	1
2.8.1.12	1
2.8.1.6	1
2.8.1.7	1
2.8.1.9	1
2.8.2.20	1
2.8.2.24	1
2.8.2.39	1
3.1.13.1	1
3.1.1.82	1
3.1.21.-	1
3.1.2.12	1
3.1.26.4	1
3.1.3.100	1
3.1.3.102	1
3.1.3.104	1
3.13.1.1	1
3.1.3.25	1
3.1.3.32	1
3.1.3.37	1
3.1.3.46	1
3.1.3.63	1
3.1.4.1	1
3.2.1.106	1
3.2.1.114	1
3.2.1.142	1
3.2.1.152	1
3.2.1.175	1
3.2.1.20	1
3.2.1.28	1
3.2.1.37	1
3.2.1.50	1
3.2.1.84	1
3.2.2.20	1
3.2.2.21	1
3.2.2.22	1
3.2.2.27	1
3.2.2.31	1
3.3.2.3	1
3.4.11.14	1
3.4.11.2	1
3.4.16.6	1
3.4.17.-	1
3.4.19.1	1
3.4.21.105	1
3.4.22.49	1
3.4.22.68	1
3.4.24.15	1
3.4.24.61	1
3.4.24.84	1
3.4.25.-	1
3.5.1.116	1
3.5.1.121	1
3.5.1.122	1
3.5.1.16	1
3.5.1.3	1
3.5.1.49	1
3.5.1.5	1
3.5.1.52	1
3.5.1.53	1
3.5.1.6	1
3.5.1.99	1
3.5.2.2	1
3.5.2.3	1
3.5.2.5	1
3.5.2.9	1
3.5.3.12	1
3.5.3.26	1
3.5.3.9	1
3.5.4.16	1
3.5.4.26	1
3.5.4.34	1
3.5.4.6	1
3.6.1.17	1
3.6.1.18	1
3.6.1.21	1
3.6.1.23	1
3.6.1.31	1
3.6.1.53	1
3.6.1.62	1
3.6.1.67	1
3.6.3.4	1
3.6.3.41	1
3.6.3.47	1
3.7.1.2	1
3.9.1.-	1
4.-.-.-	1
4.1.-.-	1
4.1.1.-	1
4.1.1.23	1
4.1.1.48	1
4.1.1.49	1
4.1.1.97	1
4.1.2.27	1
4.1.3.-	1
4.1.3.1	1
4.1.3.36	1
4.1.3.38	1
4.1.3.4	1
4.1.3.44	1
4.1.99.13	1
4.1.99.17	1
4.1.99.22	1
4.1.99.3	1
4.2.1.10	1
4.2.1.104	1
4.2.1.109	1
4.2.1.119	1
4.2.1.124	1
4.2.1.65	1
4.2.1.75	1
4.2.1.9	1
4.2.1.92	1
4.2.1.93	1
4.2.3.144	1
4.2.3.167	1
4.2.3.168	1
4.2.3.19	1
4.2.3.195	1
4.2.3.25	1
4.2.3.4	1
4.2.3.5	1
4.2.3.79	1
4.2.99.20	1
4.3.1.19	1
4.3.2.1	1
4.4.1.1	1
4.4.1.11	1
4.4.1.16	1
4.4.1.28	1
4.4.1.35	1
4.4.1.8	1
4.6.1.12	1
4.6.1.17	1
4.6.1.2	1
4.99.1.4	1
4.99.1.6	1
5.1.1.18	1
5.1.1.7	1
5.1.3.13	1
5.1.3.18	1
5.1.99.6	1
5.2.1.-	1
5.2.1.12	1
5.2.1.13	1
5.2.1.14	1
5.3.1.13	1
5.3.1.16	1
5.3.1.23	1
5.3.1.5	1
5.3.3.-	1
5.3.3.5	1
5.4.2.3	1
5.4.2.8	1
5.4.99.31	1
5.4.99.38	1
5.4.99.39	1
5.4.99.53	1
5.4.99.54	1
5.4.99.56	1
5.4.99.57	1
5.4.99.7	1
5.4.99.8	1
5.5.1.13	1
5.5.1.18	1
5.5.1.19	1
5.5.1.24	1
5.5.1.9	1
6.1.1.18	1
6.2.1.1	1
6.2.1.20	1
6.2.1.25	1
6.2.1.26	1
6.2.1.8	1
6.2.1.n3	1
6.3.2.1	1
6.3.2.12	1
6.3.2.2	1
6.3.2.3	1
6.3.2.6	1
6.3.3.1	1
6.3.3.2	1
6.3.3.3	1
6.3.4.-	1
6.3.4.13	1
6.3.4.15	1
6.3.4.4	1
6.3.4.5	1
6.3.5.1	1
6.3.5.3	1
6.3.5.7	1
6.5.1.3	1
