## Supplementary material for "Hayai-Annotation Plants: an ultra-fast and comprehensive gene annotation system in plants": GO_CC_counts.csv

GO_CC_name	Counts
integral component of membrane	5764
nucleus	4245
plasma membrane	2679
chloroplast	2087
cytoplasm	2065
cytosol	1873
mitochondrion	1247
membrane	1110
extracellular region	1041
plasmodesma	925
Golgi apparatus	775
endoplasmic reticulum	685
chloroplast stroma	645
vacuole	578
chloroplast envelope	547
cell wall	535
intracellular membrane-bounded organelle	530
apoplast	500
vacuolar membrane	473
nucleolus	464
chloroplast thylakoid membrane	395
endoplasmic reticulum membrane	395
Golgi membrane	359
intracellular	306
plastid	289
plant-type cell wall	276
endosome	266
trans-Golgi network	256
anchored component of membrane	241
peroxisome	232
chloroplast thylakoid	202
cytosolic ribosome	201
thylakoid	196
integral component of plasma membrane	177
anchored component of plasma membrane	174
microtubule	166
ribosome	153
cytosolic large ribosomal subunit	146
mitochondrial inner membrane	133
chloroplast membrane	129
plant-type vacuole membrane	128
extracellular space	126
endomembrane system	118
nucleoplasm	106
cytosolic small ribosomal subunit	101
mitochondrial matrix	100
polysomal ribosome	94
phragmoplast	88
Cul4-RING E3 ubiquitin ligase complex	87
nuclear speck	77
cell periphery	76
endosome membrane	75
chloroplast inner membrane	74
nuclear envelope	74
plastoglobule	74
spliceosomal complex	73
mitochondrial membrane	66
nucleosome	62
proteasome complex	62
SCF ubiquitin ligase complex	62
mitochondrial respiratory chain complex I	60
P-body	60
spindle	60
late endosome membrane	59
ubiquitin ligase complex	58
cytoskeleton	57
pollen tube	57
catalytic step 2 spliceosome	55
kinesin complex	55
chromatin	53
SNARE complex	53
chromosome	50
mediator complex	50
thylakoid lumen	50
chloroplast outer membrane	48
nuclear membrane	48
small-subunit processome	48
chloroplast thylakoid lumen	44
plant-type vacuole	44
transcription factor complex	41
endoplasmic reticulum lumen	40
extrinsic component of membrane	38
stromule	38
nucleoid	37
exocyst	36
nuclear pore	36
cell plate	35
integral component of endoplasmic reticulum membrane	35
lysosome	35
precatalytic spliceosome	35
late endosome	34
photosystem I	34
photosystem II	34
cell	33
Golgi cisterna membrane	32
U2 snRNP	32
clathrin-coated vesicle	31
early endosome	31
U4/U6 x U5 tri-snRNP complex	30
cytoplasmic vesicle	29
mitochondrial intermembrane space	29
U2-type prespliceosome	29
thylakoid membrane	28
chromosome, centromeric region	27
mitochondrial large ribosomal subunit	27
mitochondrial outer membrane	27
RNA polymerase III complex	27
peroxisomal membrane	26
clathrin-coated pit	25
histone deacetylase complex	25
cytoplasmic stress granule	24
photosystem II oxygen evolving complex	24
eukaryotic 48S preinitiation complex	23
small ribosomal subunit	23
cytoplasmic vesicle membrane	22
eukaryotic 43S preinitiation complex	21
integral component of mitochondrial outer membrane	21
monolayer-surrounded lipid storage body	21
plastid stroma	21
respiratory chain complex I	21
U1 snRNP	21
chloroplast nucleoid	20
eukaryotic translation initiation factor 3 complex	20
integral component of mitochondrial inner membrane	20
plastid chromosome	20
RNA polymerase I complex	20
RNA polymerase V complex	20
apical plasma membrane	19
myosin complex	19
nuclear chromatin	19
nuclear telomere cap complex	19
perinuclear region of cytoplasm	19
preribosome, large subunit precursor	19
RNA polymerase II, core complex	19
CCR4-NOT core complex	18
cell cortex	18
extracellular matrix	18
lysosomal membrane	18
mitochondrial inner membrane presequence translocase co	18
mitochondrial respiratory chain complex III	18
nuclear body	18
nucleolar ribonuclease P complex	18
preprophase band	18
U12-type spliceosomal complex	18
U5 snRNP	18
vesicle	18
integral component of Golgi membrane	17
lipid droplet	17
protein phosphatase type 2A complex	17
transcription factor TFIID complex	17
90S preribosome	16
actin cytoskeleton	16
Cul3-RING ubiquitin ligase complex	16
pollen tube tip	16
protein storage vacuole	16
Prp19 complex	16
spindle pole	16
Cajal body	15
Ino80 complex	15
integral component of chloroplast outer membrane	15
microtubule associated complex	15
nuclear chromosome, telomeric region	15
pore complex	15
respiratory chain	15
RNA polymerase II, holoenzyme	15
kinetochore	14
nuclear exosome (RNase complex)	14
nuclear periphery	14
spindle microtubule	14
commitment complex	13
cortical microtubule	13
cyclin-dependent protein kinase holoenzyme complex	13
early endosome membrane	13
integral component of peroxisomal membrane	13
mitochondrial proton-transporting ATP synthase complex	13
mitochondrial small ribosomal subunit	13
organelle membrane	13
proteasome core complex, alpha-subunit complex	13
respiratory chain complex II	13
RNA polymerase IV complex	13
SAGA complex	13
THO complex	13
1,3-beta-D-glucan synthase complex	12
anaphase-promoting complex	12
autophagosome	12
autophagosome membrane	12
CCAAT-binding factor complex	12
chromatin silencing complex	12
chromocenter	12
COPII vesicle coat	12
cytosolic proteasome complex	12
ER to Golgi transport vesicle membrane	12
histone acetyltransferase complex	12
NAD(P)H dehydrogenase complex (plastoquinone)	12
nuclear proteasome complex	12
oligosaccharyltransferase complex	12
phagophore assembly site membrane	12
RNA polymerase II transcription factor complex	12
synaptonemal complex	12
U4 snRNP	12
actin filament	11
amyloplast	11
box C/D snoRNP complex	11
central vacuole	11
cis-Golgi network	11
clathrin adaptor complex	11
clathrin-coated vesicle membrane	11
COP9 signalosome	11
cytoplasmic exosome (RNase complex)	11
Derlin-1 retrotranslocation complex	11
Golgi stack	11
large ribosomal subunit	11
mitochondrial outer membrane translocase complex	11
multivesicular body	11
nuclear heterochromatin	11
proteasome regulatory particle, base subcomplex	11
protein-containing complex	11
Arp2/3 protein complex	10
Casparian strip	10
chaperonin-containing T-complex	10
COPI vesicle coat	10
endoplasmic reticulum-Golgi intermediate compartment me	10
mitochondrial inner membrane protein insertion complex	10
prespliceosome	10
proteasome regulatory particle, lid subcomplex	10
proton-transporting ATP synthase complex, coupling fact	10
signal recognition particle, endoplasmic reticulum targ	10
spliceosomal tri-snRNP complex	10
core mediator complex	9
cortical microtubule, transverse to long axis	9
DNA replication factor C complex	9
ESCRT III complex	9
extracellular exosome	9
Golgi transport complex	9
integral component of cytoplasmic side of endoplasmic r	9
mitochondrial envelope	9
mitochondrial proton-transporting ATP synthase complex,	9
mitochondrial respiratory chain complex II, succinate d	9
NuA4 histone acetyltransferase complex	9
nuclear matrix	9
photosystem II reaction center	9
protein storage vacuole membrane	9
proton-transporting ATP synthase complex, catalytic cor	9
retromer complex	9
signal peptidase complex	9
transcription factor TFIIIC complex	9
trans-Golgi network membrane	9
U6 snRNP	9
chloride channel complex	8
chloroplastic endopeptidase Clp complex	8
chromosome, telomeric region	8
condensed chromosome kinetochore	8
condensed nuclear chromosome	8
cullin-RING ubiquitin ligase complex	8
equatorial microtubule organizing center	8
ER body	8
ER membrane protein complex	8
ESCRT I complex	8
extrinsic component of plasma membrane	8
glyoxysome	8
Golgi-associated vesicle	8
MCM complex	8
mitotic spindle	8
mRNA cap binding complex	8
photosystem I reaction center	8
plastid nucleoid	8
post-mRNA release spliceosomal complex	8
proteasome core complex, beta-subunit complex	8
SCAR complex	8
Smc5-Smc6 complex	8
U2AF	8
U2-type catalytic step 1 spliceosome	8
U2-type spliceosomal complex	8
vacuolar proton-transporting V-type ATPase complex	8
BRCA1-A complex	7
Cdc73/Paf1 complex	7
chloroplast stromal thylakoid	7
COPII-coated ER to Golgi transport vesicle	7
core TFIIH complex	7
cytoplasmic side of plasma membrane	7
Elongator holoenzyme complex	7
elongin complex	7
extrinsic component of mitochondrial inner membrane	7
GPI-anchor transamidase complex	7
heterotrimeric G-protein complex	7
Lsm1-7-Pat1 complex	7
microtubule organizing center	7
mismatch repair complex	7
mRNA cleavage factor complex	7
nuclear pore inner ring	7
origin recognition complex	7
peroxisomal matrix	7
phagophore assembly site	7
polysome	7
prefoldin complex	7
protein phosphatase type 1 complex	7
proton-transporting V-type ATPase, V0 domain	7
replication fork protection complex	7
RISC complex	7
root hair tip	7
small nucleolar ribonucleoprotein complex	7
vacuolar proton-transporting V-type ATPase, V0 domain	7
anthranilate synthase complex	6
catalytic step 1 spliceosome	6
cell surface	6
condensed chromosome	6
condensed nuclear chromosome kinetochore	6
CORVET complex	6
cytochrome b6f complex	6
endoplasmic reticulum tubular network	6
exon-exon junction complex	6
gamma-tubulin complex	6
GARP complex	6
holo TFIIH complex	6
lytic vacuole	6
mitochondrial inner membrane peptidase complex	6
MLL1 complex	6
mRNA cleavage and polyadenylation specificity factor co	6
multivesicular body membrane	6
NatA complex	6
nuclear chromosome	6
nuclear dicing body	6
nuclear euchromatin	6
plastid-encoded plastid RNA polymerase complex	6
plastid envelope	6
plastid large ribosomal subunit	6
plastid outer membrane	6
plastid small ribosomal subunit	6
polar nucleus	6
preribosome, small subunit precursor	6
Pwp2p-containing subcomplex of 90S preribosome	6
replication fork	6
SMN-Sm protein complex	6
THO complex part of transcription export complex	6
tubulin complex	6
actin filament bundle	5
apical part of cell	5
box H/ACA snoRNP complex	5
BRISC complex	5
cell projection	5
chloroplast thylakoid membrane protein complex	5
citrate lyase complex	5
clathrin coat of coated pit	5
clathrin coat of trans-Golgi network vesicle	5
cytoplasmic dynein complex	5
DNA polymerase III complex	5
DSIF complex	5
etioplast membrane	5
extrinsic component of endoplasmic reticulum membrane	5
GID complex	5
glycerol-3-phosphate dehydrogenase complex	5
glycosylphosphatidylinositol-N-acetylglucosaminyltransf	5
Golgi-associated vesicle membrane	5
HAUS complex	5
HOPS complex	5
integral component of lumenal side of endoplasmic retic	5
kinetochore microtubule	5
lateral plasma membrane	5
membrane coat	5
mitochondrial proton-transporting ATP synthase complex,	5
mitotic checkpoint complex	5
nascent polypeptide-associated complex	5
nuclear cohesin complex	5
nuclear pore cytoplasmic filaments	5
PcG protein complex	5
pICln-Sm protein complex	5
plastid thylakoid membrane	5
proteasome storage granule	5
protein kinase CK2 complex	5
proton-transporting V-type ATPase, V1 domain	5
Rab-protein geranylgeranyltransferase complex	5
Rad51B-Rad51C-Rad51D-XRCC2 complex	5
secondary cell wall	5
Set1C/COMPASS complex	5
Swr1 complex	5
transcriptional repressor complex	5
transcription factor TFIIIB complex	5
transport vesicle	5
transport vesicle membrane	5
TRAPP complex	5
tRNA-intron endonuclease complex	5
acetyl-CoA carboxylase complex	4
aminoacyl-tRNA synthetase multienzyme complex	4
CCR4-NOT complex	4
cellulose synthase complex	4
chloroplast starch grain	4
chromoplast	4
EKC/KEOPS complex	4
endocytic vesicle	4
eukaryotic translation elongation factor 1 complex	4
eukaryotic translation initiation factor 3 complex, eIF	4
exosome (RNase complex)	4
external side of plasma membrane	4
gamma-tubulin ring complex	4
glycine cleavage complex	4
glyoxysomal membrane	4
Golgi medial cisterna	4
Holliday junction resolvase complex	4
katanin complex	4
magnesium chelatase complex	4
microtubule cytoskeleton	4
mitochondrial respiratory chain complex IV	4
nuclear inner membrane	4
nuclear lamina	4
nuclear origin of replication recognition complex	4
nuclear pore central transport channel	4
nuclear pore outer ring	4
organelle	4
oxoglutarate dehydrogenase complex	4
plastid inner membrane	4
PML body	4
proteasome core complex	4
PSII associated light-harvesting complex II	4
retromer, cargo-selective complex	4
ribonucleoprotein complex	4
SLIK (SAGA-like) complex	4
SWI/SNF complex	4
TORC1 complex	4
transcription elongation factor complex	4
transcription factor TFIIA complex	4
U2-type catalytic step 2 spliceosome	4
alpha DNA polymerase:primase complex	3
AP-3 adaptor complex	3
AP-4 adaptor complex	3
Atg12-Atg5-Atg16 complex	3
Atg1/ULK1 kinase complex	3
basal plasma membrane	3
BLOC-1 complex	3
bub1-bub3 complex	3
caveola	3
checkpoint clamp complex	3
chloroplast ATP synthase complex	3
chloroplast intermembrane space	3
chromosome passenger complex	3
clathrin vesicle coat	3
cohesin complex	3
condensed nuclear chromosome, centromeric region	3
COPI-coated vesicle membrane	3
cortical actin cytoskeleton	3
cortical endoplasmic reticulum	3
cortical microtubule cytoskeleton	3
DNA-directed RNA polymerase complex	3
DNA replication preinitiation complex	3
DNA topoisomerase complex (ATP-hydrolyzing)	3
dolichol-phosphate-mannose synthase complex	3
endoplasmic reticulum exit site	3
endoplasmic reticulum-Golgi intermediate compartment	3
endoplasmic reticulum Sec complex	3
epsilon DNA polymerase complex	3
ESCRT II complex	3
FACT complex	3
Fanconi anaemia nuclear complex	3
gamma-tubulin small complex	3
generative cell nucleus	3
GINS complex	3
glutamyl-tRNA(Gln) amidotransferase complex	3
heterochromatin	3
integral component of chloroplast inner membrane	3
male germ cell nucleus	3
mitochondrial respiratory chain	3
molybdopterin synthase complex	3
Mpp10 complex	3
Mre11 complex	3
multi-eIF complex	3
NADH dehydrogenase complex	3
nuclear cap binding complex	3
nuclear condensin complex	3
nuclear outer membrane	3
PeBoW complex	3
phagocytic vesicle	3
phagophore	3
phosphatidylinositol 3-kinase complex, class III, type	3
phosphatidylinositol 3-kinase complex, class III, type	3
phosphopyruvate hydratase complex	3
Piccolo NuA4 histone acetyltransferase complex	3
plastid membrane	3
pollen coat	3
primary cell wall	3
protein acetyltransferase complex	3
protein-DNA complex	3
proton-transporting two-sector ATPase complex, catalyti	3
R2TP complex	3
rDNA protrusion	3
RIC1-RGP1 guanyl-nucleotide exchange factor complex	3
Rix1 complex	3
root hair	3
Sec61 translocon complex	3
signal recognition particle receptor complex	3
Ski complex	3
spindle midzone	3
starch grain	3
succinate dehydrogenase complex	3
supramolecular complex	3
TAT protein transport complex	3
TFIIK complex	3
Tic complex	3
TOC-TIC supercomplex I	3
trans-Golgi network transport vesicle	3
tRNA (m1A) methyltransferase complex	3
tRNA methyltransferase complex	3
vacuolar lumen	3
acetolactate synthase complex	2
actomyosin, actin portion	2
AP-1 adaptor complex	2
BRCA1-BARD1 complex	2
CAF-1 complex	2
carbamoyl-phosphate synthase complex	2
cell-cell junction	2
chaperone complex	2
chiasma	2
chloroplast photosystem I	2
CIA complex	2
clathrin complex	2
columella	2
condensed chromosome, centromeric region	2
condensin complex	2
cortical cytoskeleton	2
Ctf18 RFC-like complex	2
CURI complex	2
delta DNA polymerase complex	2
DUBm complex	2
dynein complex	2
ELL-EAF complex	2
endoplasmic reticulum quality control compartment	2
ESC/E(Z) complex	2
etioplast	2
eukaryotic translation initiation factor 2B complex	2
eukaryotic translation initiation factor 2 complex	2
eukaryotic translation initiation factor 3 complex, eIF	2
exocytic vesicle	2
extrinsic component of cytoplasmic side of plasma membr	2
F-actin capping protein complex	2
FANCM-MHF complex	2
filiform apparatus	2
gamma-secretase complex	2
germ cell nucleus	2
Golgi cisterna	2
Golgi trans cisterna	2
granal stacked thylakoid	2
host cell	2
Hrd1p ubiquitin ligase complex	2
integral component of mitochondrial membrane	2
integral component of thylakoid membrane	2
integrator complex	2
interchromatin granule	2
interphase microtubule organizing center	2
intrinsic component of membrane	2
intrinsic component of mitochondrial inner membrane	2
Ku70:Ku80 complex	2
methionyl glutamyl tRNA synthetase complex	2
MICOS complex	2
mitochondrial degradosome	2
mitochondrial DNA-directed RNA polymerase complex	2
mitochondrial intermembrane space protein transporter c	2
mitochondrial nucleoid	2
mitochondrial respiratory chain supercomplex	2
mitochondrial ribosome	2
MutLalpha complex	2
NatB complex	2
NatC complex	2
Ndc80 complex	2
nitrite reductase complex [NAD(P)H]	2
nuclear MIS12/MIND complex	2
nuclear pore nuclear basket	2
nuclear pre-replicative complex	2
nucleolus organizer region	2
nucleotide-excision repair factor 1 complex	2
NURF complex	2
outer membrane	2
PCNA complex	2
perinucleolar chromocenter	2
P granule	2
phenylalanine-tRNA ligase complex	2
photosystem II antenna complex	2
presequence translocase-associated import motor	2
proteasome regulatory particle	2
protein phosphatase 4 complex	2
pyruvate dehydrogenase complex	2
recycling endosome	2
respiratory chain complex III	2
ribonuclease H2 complex	2
ribonuclease MRP complex	2
ribosomal subunit	2
ruffle membrane	2
sieve plate	2
signal recognition particle	2
site of double-strand break	2
site of polarized growth	2
small nuclear ribonucleoprotein complex	2
SPOTS complex	2
stromal side of plastid thylakoid membrane	2
telomerase holoenzyme complex	2
Toc complex	2
TORC2 complex	2
transcriptionally active chromatin	2
transcription export complex 2	2
transcription factor TFIIE complex	2
transcription factor TFIIF complex	2
trans-Golgi network transport vesicle membrane	2
tricarboxylic acid cycle enzyme complex	2
U2-type post-mRNA release spliceosomal complex	2
U2-type post-spliceosomal complex	2
U4atac snRNP	2
UTP-C complex	2
vacuolar proton-transporting V-type ATPase, V1 domain	2
vesicle membrane	2
amyloplast membrane	1
AP-5 adaptor complex	1
ATP-binding cassette (ABC) transporter complex	1
auxin efflux carrier complex	1
BAT3 complex	1
beta-galactosidase complex	1
box H/ACA scaRNP complex	1
box H/ACA telomerase RNP complex	1
calcineurin complex	1
Cdc48p-Npl4p-Vms1p AAA ATPase complex	1
cell cortex region	1
cell division site	1
cell junction	1
chloroplast isoamylase complex	1
chromoplast membrane	1
chromoplast stroma	1
chromosomal region	1
cis-Golgi network membrane	1
clathrin-coated endocytic vesicle	1
condensed chromosome outer kinetochore	1
COPI-coated Golgi to ER transport vesicle	1
CST complex	1
Cul2-RING ubiquitin ligase complex	1
Cul7-RING ubiquitin ligase complex	1
cytoplasmic chromatin	1
cytoplasmic microtubule	1
cytoplasmic side of endosome membrane	1
cytoplasmic ubiquitin ligase complex	1
dehydrodolichyl diphosphate synthase complex	1
DNA ligase IV complex	1
DRM complex	1
EARP complex	1
EGO complex	1
ERCC4-ERCC1 complex	1
extrinsic component of endosome membrane	1
extrinsic component of plastid membrane	1
extrinsic component of thylakoid membrane	1
extrinsic component of vacuolar membrane	1
fatty acid elongase complex	1
fatty acid synthase complex	1
glucose-1-phosphate adenylyltransferase complex	1
glutaminase complex	1
Golgi lumen	1
heterotetrameric ADPG pyrophosphorylase complex	1
inner mitochondrial membrane protein complex	1
integral component of endosome membrane	1
integral component of nuclear inner membrane	1
integral component of plastid membrane	1
intracellular organelle	1
intracellular vesicle	1
intraciliary transport particle A	1
intrinsic component of plasma membrane	1
leucoplast	1
longitudinal side of cell surface	1
lytic vacuole within protein storage vacuole	1
mannosyltransferase complex	1
methylosome	1
microbody	1
microsporocyte nucleus	1
microtubule minus-end	1
minus-end kinesin complex	1
mitochondrial electron transfer flavoprotein complex	1
mitochondrial proton-transporting ATP synthase, stator	1
mitochondrial sorting and assembly machinery complex	1
MutSalpha complex	1
MutSbeta complex	1
Noc1p-Noc2p complex	1
Noc2p-Noc3p complex	1
Noc4p-Nop14p complex	1
nuclear lumen	1
nuclear microtubule	1
nuclear outer membrane-endoplasmic reticulum membrane n	1
nuclear pericentric heterochromatin	1
nuclear pore transmembrane ring	1
nuclear SCF ubiquitin ligase complex	1
nuclear transcriptional repressor complex	1
nuclear ubiquitin ligase complex	1
nucleotide-excision repair factor 2 complex	1
nucleus-vacuole junction	1
oligosaccharyltransferase I complex	1
organelle inner membrane	1
organelle lumen	1
P4 peroxisome	1
PAS complex	1
pericentric heterochromatin	1
periplasmic space	1
peroxisomal importomer complex	1
pexophagosome	1
photosystem I antenna complex	1
plasma membrane of cell tip	1
plasmodesmatal endoplasmic reticulum	1
plastid pyruvate dehydrogenase complex	1
post-spliceosomal complex	1
PRC1 complex	1
primary endosperm nucleus	1
proplastid	1
protein farnesyltransferase complex	1
proton-transporting two-sector ATPase complex	1
RAVE complex	1
receptor complex	1
RecQ helicase-Topo III complex	1
RES complex	1
respiratory chain complex IV	1
riboflavin synthase complex	1
ribonuclease P complex	1
ribonucleoside-diphosphate reductase complex	1
RNA N6-methyladenosine methyltransferase complex	1
RNA polymerase I core factor complex	1
RNA polymerase IV transcription factor complex	1
RNA polymerase transcription factor SL1 complex	1
RZZ complex	1
SAGA-type complex	1
sarcoplasmic reticulum membrane	1
secondary plasmodesma	1
senescence-associated vacuole	1
signal recognition particle, chloroplast targeting	1
Slx1-Slx4 complex	1
SMAD protein complex	1
SMC loading complex	1
snRNA-activating protein complex	1
spanning component of plasma membrane	1
SWI/SNF superfamily-type complex	1
symplast	1
telomerase catalytic core complex	1
thioglucosidase complex	1
transferase complex	1
translation initiation complex	1
translation release factor complex	1
TRAPPIII protein complex	1
TRAPPII protein complex	1
t-UTP complex	1
U11/U12 snRNP	1
UDP-N-acetylglucosamine transferase complex	1
viral replication complex	1
XPC complex	1
zeta DNA polymerase complex	1
