## Supplementary material for "Hayai-Annotation Plants: an ultra-fast and comprehensive gene annotation system in plants": unique_EC.csv

2.7.11.1
2.3.2.27
2.4.1.-
3.1.1.-
3.1.3.16
1.14.-.-
2.7.11.-
3.6.4.13
3.4.21.-
1.1.1.-
1.11.1.7
2.1.1.-
3.1.1.11
5.2.1.8
2.5.1.18
3.1.-.-
3.4.16.-
2.3.1.-
3.4.22.-
3.2.1.21
2.3.2.31
3.6.4.12
2.3.2.23
3.4.19.12
2.4.1.207
1.14.11.-
2.1.1.43
3.1.3.-
3.4.24.-
3.4.23.-
3.6.4.-
4.2.2.2
3.1.3.2
3.2.1.4
3.6.1.3
2.3.1.225
6.2.1.-
3.4.25.1
2.3.2.-
2.3.1.199
2.7.11.24
3.2.1.39
2.4.2.-
1.6.5.-
3.1.13.4
2.7.7.6
3.1.1.1
3.2.1.23
3.6.1.-
1.10.3.2
3.6.5.-
5.4.99.-
1.-.-.-
2.8.2.-
4.2.3.-
3.2.1.26
3.6.3.44
3.6.3.8
2.7.1.40
1.14.11.2
2.3.1.48
2.4.-.-
3.1.3.48
3.6.1.1
4.2.1.1
2.3.1.75
2.4.1.34
2.7.11.23
2.7.1.67
2.7.7.7
3.1.4.4
3.1.4.46
3.5.1.98
3.6.3.1
5.3.4.1
1.1.1.195
1.14.13.-
1.3.1.-
1.8.-.-
2.4.1.15
2.5.1.29
2.7.1.68
3.1.2.-
3.1.26.-
3.6.3.6
5.99.1.3
6.3.2.-
1.11.1.15
1.14.13.168
1.14.19.-
1.6.3.-
1.6.5.3
2.4.1.12
2.7.11.25
2.7.12.2
3.1.3.12
1.2.1.84
1.8.4.12
2.1.1.37
2.4.1.91
2.5.1.-
2.6.1.-
2.7.4.3
3.1.4.11
3.2.1.14
3.2.1.2
3.4.-.-
3.6.3.14
6.2.1.3
1.1.1.1
1.1.1.37
1.15.1.1
1.16.1.7
1.2.1.3
2.3.1.15
2.4.1.123
2.4.99.18
2.7.13.3
3.2.1.-
3.2.1.15
3.2.2.n1
3.5.1.-
3.6.-.-
4.1.2.13
4.4.1.14
1.11.1.11
1.1.3.8
1.14.11.13
1.14.19.2
1.3.1.74
1.3.3.6
1.4.3.-
1.5.99.12
1.6.5.9
2.1.2.1
2.3.2.26
2.4.1.32
2.7.1.107
2.7.1.11
2.7.1.4
3.1.3.86
3.2.1.78
3.2.2.-
3.4.11.18
3.5.4.5
3.6.1.5
3.6.4.3
4.1.1.39
4.1.3.27
4.2.99.18
5.1.3.15
1.10.3.11
1.11.1.9
1.11.2.3
1.1.1.49
1.14.14.17
1.16.3.1
1.2.4.1
1.6.99.3
2.3.1.51
2.4.1.13
2.5.1.112
2.5.1.47
2.7.-.-
2.7.1.1
2.7.4.14
2.7.7.-
2.7.7.48
3.1.1.32
3.1.3.7
3.2.1.8
3.4.19.-
3.4.21.92
4.1.1.35
4.2.1.91
5.1.3.5
5.1.3.6
6.3.1.2
1.1.1.22
1.1.1.41
1.13.11.20
1.13.11.51
1.13.11.54
1.1.3.15
1.14.17.4
1.14.18.9
1.14.20.6
1.3.5.1
1.6.5.4
1.8.4.11
2.1.1.319
2.3.1.30
2.3.3.16
2.3.3.8
2.4.1.82
2.4.2.39
2.6.1.1
2.6.1.44
2.7.10.2
2.7.1.158
2.7.1.48
2.7.2.4
2.7.4.6
2.7.6.1
2.7.7.27
2.7.7.41
2.7.8.-
3.-.-.-
3.1.11.-
3.1.13.-
3.1.1.31
3.1.26.5
3.4.21.89
3.6.1.22
4.1.1.15
4.1.1.31
4.2.1.20
5.3.3.8
5.4.99.30
5.99.1.2
6.3.4.2
6.5.1.1
1.1.1.31
1.1.1.40
1.1.1.8
1.13.11.12
1.1.3.20
1.13.99.1
1.14.11.15
1.14.13.237
1.14.14.1
1.14.14.137
1.14.19.41
1.16.5.1
1.18.1.2
1.2.1.12
1.2.1.70
1.2.3.7
1.2.4.4
1.6.5.2
1.8.1.4
2.3.1.12
2.4.1.14
2.4.1.21
2.4.2.30
2.4.2.7
2.5.1.43
2.5.1.6
2.5.1.60
2.6.1.42
2.7.10.1
2.7.1.150
2.7.1.159
2.7.12.1
2.7.1.25
2.7.6.5
2.7.7.19
2.7.7.4
2.7.7.9
3.1.1.3
3.1.1.4
3.1.2.6
3.1.26.11
3.1.30.1
3.1.3.24
3.2.1.22
3.2.1.45
3.2.1.55
3.4.21.53
3.4.22.34
3.5.1.108
3.5.4.9
3.6.1.9
3.6.3.5
4.1.1.1
4.1.1.50
4.2.1.33
4.3.1.24
4.3.3.6
4.4.1.5
5.1.3.2
5.3.1.6
5.3.99.6
6.1.1.22
6.2.1.12
6.6.1.1
1.10.3.3
1.11.1.6
1.1.1.170
1.1.1.42
1.1.1.44
1.1.1.85
1.1.1.95
1.14.14.18
1.14.99.-
1.17.4.1
1.2.1.13
1.3.1.33
1.4.1.3
1.4.3.21
1.8.1.9
1.8.3.2
1.8.4.9
1.97.1.12
2.1.1.10
2.1.1.104
2.1.1.112
2.1.1.14
2.1.1.216
2.1.2.11
2.3.1.16
2.3.1.181
2.3.1.41
2.3.1.50
2.4.1.18
2.4.1.198
2.4.1.46
2.4.2.14
2.4.2.58
2.5.1.54
2.5.1.85
2.6.1.88
2.6.1.99
2.7.1.32
2.7.2.3
2.7.4.8
2.7.7.13
2.8.1.8
3.1.1.n2
3.1.22.-
3.1.2.4
3.1.27.1
3.1.3.18
3.1.3.56
3.1.3.67
3.1.4.-
3.2.-.-
3.2.1.1
3.2.1.147
3.2.1.24
3.2.1.51
3.2.1.52
3.2.1.67
3.4.11.5
3.4.19.13
3.4.19.16
3.4.19.5
3.4.19.9
3.4.21.102
3.4.24.64
3.5.1.19
3.5.1.23
3.5.4.33
3.5.5.1
3.6.2.1
3.6.3.-
3.6.3.54
3.6.5.2
3.6.5.5
4.1.1.37
4.1.1.65
4.1.2.25
4.1.3.17
4.2.1.-
4.2.1.11
4.2.1.3
4.3.2.9
4.4.1.9
5.1.3.-
5.1.3.1
5.3.1.24
5.4.2.2
5.4.99.5
5.5.1.4
5.5.1.6
6.1.1.1
6.1.1.12
6.1.1.14
6.1.1.16
6.1.1.20
6.1.1.3
6.2.1.45
6.2.1.5
6.3.2.17
6.3.5.4
6.4.1.2
1.1.-.-
1.10.2.2
1.10.3.9
1.1.1.102
1.11.1.12
1.1.1.146
1.1.1.205
1.1.1.271
1.1.1.294
1.1.1.34
1.1.1.39
1.1.1.81
1.1.1.n11
1.13.11.58
1.14.13.125
1.14.14.107
1.14.14.147
1.14.14.42
1.14.14.48
1.14.14.80
1.14.15.24
1.14.18.5
1.14.18.7
1.14.19.20
1.14.19.29
1.14.19.35
1.17.1.4
1.17.1.8
1.18.1.-
1.2.1.44
1.2.1.8
1.23.1.3
1.3.1.34
1.3.1.42
1.3.1.78
1.3.3.3
1.3.3.4
1.4.4.2
1.4.7.1
1.5.1.20
1.5.3.-
1.5.3.16
1.5.5.2
1.6.2.2
1.6.2.4
1.7.1.1
1.8.1.7
1.8.1.8
1.8.4.-
2.1.-.-
2.1.1.100
2.1.1.103
2.1.1.143
2.1.1.220
2.1.1.228
2.1.1.320
2.1.1.325
2.1.1.45
2.1.1.56
2.1.1.77
2.1.1.9
2.1.3.15
2.2.1.1
2.3.1.1
2.3.1.103
2.3.1.158
2.3.1.198
2.3.1.20
2.3.1.234
2.3.1.25
2.3.1.61
2.3.1.9
2.3.1.n7
2.3.2.15
2.3.2.8
2.3.3.13
2.3.3.17
2.4.1.1
2.4.1.121
2.4.1.126
2.4.1.173
2.4.1.237
2.4.1.241
2.4.1.25
2.4.1.255
2.4.2.17
2.5.1.10
2.5.1.108
2.5.1.16
2.5.1.19
2.5.1.48
2.5.1.55
2.5.1.59
2.5.1.75
2.6.1.2
2.6.1.52
2.6.1.9
2.7.1.-
2.7.11.22
2.7.1.151
2.7.1.20
2.7.1.21
2.7.1.33
2.7.1.43
2.7.1.71
2.7.1.86
2.7.1.90
2.7.1.91
2.7.2.11
2.7.4.24
2.7.4.27
2.7.6.2
2.7.6.3
2.7.7.15
2.7.7.2
2.7.7.52
2.7.7.69
2.7.7.79
2.7.7.8
2.7.8.11
2.7.8.2
2.7.8.5
2.7.9.4
2.8.1.1
2.8.1.2
2.8.2.38
3.1.1.14
3.1.1.29
3.1.1.96
3.1.2.14
3.1.27.-
3.1.31.-
3.1.3.11
3.1.3.21
3.1.3.3
3.1.3.4
3.1.3.93
3.1.3.95
3.1.4.3
3.2.1.113
3.2.1.143
3.2.1.151
3.2.1.177
3.2.1.68
3.2.1.80
3.2.1.96
3.2.2.3
3.2.2.9
3.3.1.1
3.3.2.9
3.4.11.-
3.4.11.9
3.4.14.10
3.4.17.21
3.4.22.16
3.4.24.70
3.5.-.-
3.5.1.10
3.5.1.127
3.5.1.4
3.5.1.88
3.5.3.11
3.5.99.2
3.6.1.34
3.6.1.7
3.6.4.6
3.6.5.n1
3.7.1.5
4.1.1.19
4.1.1.20
4.1.1.25
4.1.1.33
4.1.1.36
4.1.2.10
4.1.2.48
4.1.99.12
4.2.1.134
4.2.1.17
4.2.1.19
4.2.1.2
4.2.1.24
4.2.1.47
4.2.1.96
4.2.3.1
4.2.3.108
4.2.3.15
4.2.3.40
4.2.3.46
4.2.99.-
4.3.2.2
4.3.3.2
4.3.3.7
4.4.1.-
4.4.1.15
4.6.1.16
4.99.1.1
5.1.3.3
5.3.1.1
5.3.1.8
5.3.1.9
5.3.3.2
5.4.2.12
5.4.3.8
5.4.4.2
5.4.99.41
6.1.1.10
6.1.1.11
6.1.1.15
6.1.1.17
6.1.1.19
6.1.1.2
6.1.1.21
6.1.1.4
6.1.1.5
6.1.1.6
6.1.1.7
6.1.1.9
6.2.1.2
6.3.2.5
6.3.4.21
6.3.4.3
6.3.5.-
6.3.5.5
6.4.1.4
1.10.9.1
1.1.1.100
1.1.1.14
1.1.1.169
1.1.1.208
1.1.1.23
1.1.1.234
1.1.1.267
1.1.1.27
1.1.1.284
1.1.1.288
1.1.1.29
1.1.1.3
1.1.1.316
1.1.1.330
1.1.1.65
1.1.1.82
1.1.1.86
1.1.2.4
1.13.11.-
1.13.11.18
1.13.11.27
1.13.11.5
1.13.11.68
1.1.4.-
1.14.11.18
1.14.11.33
1.14.11.9
1.14.13.122
1.14.13.39
1.14.13.81
1.14.14.130
1.14.14.154
1.14.14.40
1.14.14.43
1.14.14.45
1.14.14.49
1.14.14.82
1.14.14.86
1.14.14.91
1.14.15.17
1.14.15.21
1.14.15.7
1.14.19.17
1.14.19.23
1.14.19.25
1.14.19.42
1.14.19.43
1.14.19.52
1.14.19.6
1.14.20.4
1.14.99.29
1.14.99.45
1.14.99.n4
1.1.5.3
1.17.1.9
1.17.7.1
1.17.7.2
1.17.7.4
1.18.1.6
1.1.99.2
1.1.99.39
1.20.4.1
1.21.-.-
1.2.1.11
1.2.1.24
1.2.1.27
1.2.1.38
1.2.1.88
1.2.1.9
1.2.3.1
1.23.1.-
1.23.5.1
1.2.4.2
1.3.1.104
1.3.1.2
1.3.1.21
1.3.1.22
1.3.1.3
1.3.1.70
1.3.1.72
1.3.1.75
1.3.1.77
1.3.1.83
1.3.1.9
1.3.1.93
1.3.1.94
1.3.2.3
1.3.5.2
1.3.5.5
1.3.5.6
1.3.7.12
1.3.7.4
1.3.8.4
1.3.99.-
1.3.99.6
1.4.1.14
1.4.3.16
1.4.3.5
1.5.1.2
1.5.1.9
1.5.3.1
1.5.3.17
1.5.5.1
1.7.3.3
1.7.7.1
1.8.3.1
1.8.3.6
1.8.7.1
1.8.7.2
1.9.3.1
2.1.1.107
2.1.1.11
2.1.1.12
2.1.1.141
2.1.1.201
2.1.1.204
2.1.1.205
2.1.1.229
2.1.1.233
2.1.1.259
2.1.1.274
2.1.1.275
2.1.1.276
2.1.1.278
2.1.1.295
2.1.1.309
2.1.1.314
2.1.1.329
2.1.1.33
2.1.1.4
2.1.1.41
2.1.1.62
2.1.1.64
2.1.1.68
2.1.1.71
2.1.1.95
2.1.1.n4
2.1.1.n8
2.1.2.10
2.1.2.2
2.1.3.2
2.1.3.3
2.2.1.6
2.2.1.7
2.3.1.129
2.3.1.133
2.3.1.168
2.3.1.180
2.3.1.188
2.3.1.195
2.3.1.248
2.3.1.249
2.3.1.254
2.3.1.255
2.3.1.256
2.3.1.35
2.3.1.39
2.3.1.4
2.3.1.47
2.3.1.64
2.3.1.74
2.3.1.91
2.3.1.92
2.3.1.97
2.3.2.5
2.3.3.10
2.3.3.9
2.4.1.101
2.4.1.120
2.4.1.131
2.4.1.143
2.4.1.159
2.4.1.17
2.4.1.182
2.4.1.184
2.4.1.195
2.4.1.214
2.4.1.218
2.4.1.242
2.4.1.256
2.4.1.258
2.4.1.260
2.4.1.261
2.4.1.265
2.4.1.267
2.4.1.43
2.4.1.83
2.4.2.18
2.4.2.19
2.4.2.38
2.4.2.41
2.4.2.51
2.4.2.8
2.4.2.9
2.4.99.13
2.5.1.114
2.5.1.115
2.5.1.117
2.5.1.130
2.5.1.21
2.5.1.22
2.5.1.27
2.5.1.32
2.5.1.39
2.5.1.46
2.5.1.61
2.5.1.62
2.5.1.72
2.5.1.78
2.5.1.79
2.5.1.87
2.6.1.11
2.6.1.13
2.6.1.5
2.6.1.51
2.6.1.79
2.6.1.83
2.6.1.85
2.6.1.96
2.7.10.-
2.7.1.100
2.7.1.108
2.7.1.12
2.7.11.2
2.7.1.130
2.7.1.137
2.7.1.138
2.7.1.148
2.7.1.15
2.7.1.17
2.7.1.182
2.7.1.19
2.7.1.216
2.7.1.23
2.7.1.24
2.7.1.30
2.7.1.31
2.7.1.35
2.7.1.36
2.7.1.39
2.7.1.44
2.7.1.46
2.7.1.47
2.7.1.49
2.7.1.50
2.7.1.6
2.7.1.64
2.7.1.82
2.7.2.8
2.7.4.-
2.7.4.2
2.7.4.26
2.7.4.9
2.7.7.14
2.7.7.3
2.7.7.30
2.7.7.38
2.7.7.49
2.7.7.60
2.7.7.64
2.7.7.75
2.7.7.83
2.7.8.23
2.7.8.41
2.7.8.8
2.7.9.1
2.7.9.5
2.8.1.11
2.8.1.12
2.8.1.6
2.8.1.7
2.8.1.9
2.8.2.20
2.8.2.24
2.8.2.39
3.1.13.1
3.1.1.82
3.1.21.-
3.1.2.12
3.1.26.4
3.1.3.100
3.1.3.102
3.1.3.104
3.13.1.1
3.1.3.25
3.1.3.32
3.1.3.37
3.1.3.46
3.1.3.63
3.1.4.1
3.2.1.106
3.2.1.114
3.2.1.142
3.2.1.152
3.2.1.175
3.2.1.20
3.2.1.28
3.2.1.37
3.2.1.50
3.2.1.84
3.2.2.20
3.2.2.21
3.2.2.22
3.2.2.27
3.2.2.31
3.3.2.3
3.4.11.14
3.4.11.2
3.4.16.6
3.4.17.-
3.4.19.1
3.4.21.105
3.4.22.49
3.4.22.68
3.4.24.15
3.4.24.61
3.4.24.84
3.4.25.-
3.5.1.116
3.5.1.121
3.5.1.122
3.5.1.16
3.5.1.3
3.5.1.49
3.5.1.5
3.5.1.52
3.5.1.53
3.5.1.6
3.5.1.99
3.5.2.2
3.5.2.3
3.5.2.5
3.5.2.9
3.5.3.12
3.5.3.26
3.5.3.9
3.5.4.16
3.5.4.26
3.5.4.34
3.5.4.6
3.6.1.17
3.6.1.18
3.6.1.21
3.6.1.23
3.6.1.31
3.6.1.53
3.6.1.62
3.6.1.67
3.6.3.4
3.6.3.41
3.6.3.47
3.7.1.2
3.9.1.-
4.-.-.-
4.1.-.-
4.1.1.-
4.1.1.23
4.1.1.48
4.1.1.49
4.1.1.97
4.1.2.27
4.1.3.-
4.1.3.1
4.1.3.36
4.1.3.38
4.1.3.4
4.1.3.44
4.1.99.13
4.1.99.17
4.1.99.22
4.1.99.3
4.2.1.10
4.2.1.104
4.2.1.109
4.2.1.119
4.2.1.124
4.2.1.65
4.2.1.75
4.2.1.9
4.2.1.92
4.2.1.93
4.2.3.144
4.2.3.167
4.2.3.168
4.2.3.19
4.2.3.195
4.2.3.25
4.2.3.4
4.2.3.5
4.2.3.79
4.2.99.20
4.3.1.19
4.3.2.1
4.4.1.1
4.4.1.11
4.4.1.16
4.4.1.28
4.4.1.35
4.4.1.8
4.6.1.12
4.6.1.17
4.6.1.2
4.99.1.4
4.99.1.6
5.1.1.18
5.1.1.7
5.1.3.13
5.1.3.18
5.1.99.6
5.2.1.-
5.2.1.12
5.2.1.13
5.2.1.14
5.3.1.13
5.3.1.16
5.3.1.23
5.3.1.5
5.3.3.-
5.3.3.5
5.4.2.3
5.4.2.8
5.4.99.31
5.4.99.38
5.4.99.39
5.4.99.53
5.4.99.54
5.4.99.56
5.4.99.57
5.4.99.7
5.4.99.8
5.5.1.13
5.5.1.18
5.5.1.19
5.5.1.24
5.5.1.9
6.1.1.18
6.2.1.1
6.2.1.20
6.2.1.25
6.2.1.26
6.2.1.8
6.2.1.n3
6.3.2.1
6.3.2.12
6.3.2.2
6.3.2.3
6.3.2.6
6.3.3.1
6.3.3.2
6.3.3.3
6.3.4.-
6.3.4.13
6.3.4.15
6.3.4.4
6.3.4.5
6.3.5.1
6.3.5.3
6.3.5.7
6.5.1.3
